# Predicting cell health phenotypes using image-based morphology profiling

**DOI:** 10.1101/2020.07.08.193938

**Authors:** Gregory P. Way, Maria Kost-Alimova, Tsukasa Shibue, William F. Harrington, Stanley Gill, Federica Piccioni, Tim Becker, Hamdah Shafqat-Abbasi, William C. Hahn, Anne E. Carpenter, Francisca Vazquez, Shantanu Singh

## Abstract

Genetic and chemical perturbations impact diverse cellular phenotypes, including multiple indicators of cell health. These readouts reveal toxicity and antitumorigenic effects relevant to drug discovery and personalized medicine. We developed two customized microscopy assays, one using four targeted reagents and the other three targeted reagents, to collectively measure 70 specific cell health phenotypes including proliferation, apoptosis, reactive oxygen species (ROS), DNA damage, and cell cycle stage. We then tested an approach to predict multiple cell health phenotypes using Cell Painting, an inexpensive and scalable image-based morphology assay. In matched CRISPR perturbations of three cancer cell lines, we collected both Cell Painting and cell health data. We found that simple machine learning algorithms can predict many cell health readouts directly from Cell Painting images, at less than half the cost. We hypothesized that these trained models can be applied to accurately predict cell health assay outcomes for any future or existing Cell Painting dataset. For Cell Painting images from a set of 1,500+ compound perturbations across multiple doses, we validated predictions by orthogonal assay readouts, and by confirming mitotic arrest, ROS, and DNA damage phenotypes via PLK, proteasome, and aurora kinase/tubulin inhibition, respectively. We provide an intuitive web app to browse all predictions at http://broad.io/cell-health-app. Our approach can be used to add cell health annotations to Cell Painting perturbation datasets.
