## Supplementary Table S1 - Perturbation Details for "Predicting cell health phenotypes using image-based morphology profiling"

gene_name	pert_name	broad_sample	cell_process	cell_health_data	cell_painting_data	A549_ctg_efficiency	ES2_ctg_efficiency	HCC44_ctg_efficiency
AKT1	AKT1-1	BRDN0001054908	PIK3CA	True	True	0.9196903834748413	1.057226761203872	1.0226697268825773
AKT1	AKT1-2	BRDN0001055115	PIK3CA	True	True	0.842040270026589	0.9570052450648152	0.9300254262053249
ARID1B	ARID1B-1		Chromatin Modifiers	True	True	0.9475211982976288	1.059419155620743	1.0265305021777729
ARID1B	ARID1B-2		Chromatin Modifiers	True	True	1.0729522654613604	0.9705962886202091	0.9654754927614297
ATF4	ATF4-1		ER Stress/UPR	True	True	0.964266050509559	1.056071115295156	0.8536811167386844
ATF4	ATF4-2		ER Stress/UPR	True	True	0.8911720205592423	0.9876677465413481	0.9393635356907937
ATP50	ATP50-1			True	True	1.1027880103310876	0.9479818817837413	0.9871572065024147
ATP50	ATP50-2			True	True	1.0019068290359683	1.0165144013508545	0.9787711525963361
AURKB	AURKB-2		Cell Cycle	True	True	0.2491156143547409	0.6102199352072484	0.6583667117482541
BCL2	BCL2-1		Apoptosis	True	True	1.040130306282277	1.1723715540682944	1.2514113362792627
BCL2	BCL2-2		Apoptosis	True	True	0.8453072783594795	1.1374569467936864	1.1601807580855394
BCL2L2	BCL2L2-1		Apoptosis	True	True	0.9102486383730986	1.096200298493188	1.33446333193592
BCL2L2	BCL2L2-2		Apoptosis	True	True	0.8995593270656631	0.9639541548673237	1.0446514558601352
BCL2L2	BCL2L2-4		Apoptosis	True	True	0.9377703701213688	0.9823944849685879	0.7286975735800529
BRAF	BRAF-2	BRDN0000986702	MAPK	True	True	0.9498963231452456	0.9960809733393834	0.988180448523962
BRAF1	BRAF1-1	BRDN0000986682		True	True	0.7637686762861322	0.957670448626281	1.0035277460223813
BRCA1	BRCA1-1		DNA Damage	True	True	0.9553190104615703	1.0189830078279212	0.9229919444634053
BRCA1	BRCA1-2		DNA Damage	True	True	1.1714169549457667	0.9624748137435037	1.1753984483956275
BRD4	BRD4-1	BRDN0000733514	Chromatin Modifiers	True	True	1.0036000242123675	1.0010435738049277	0.8016677853420472
BRD4	BRD4-2	BRDN0000733577	Chromatin Modifiers	True	True	0.9276836302383749	1.1513812299402577	1.125729855751703
CCND1	CCND1-1		Cell Cycle	True	True	0.9409928710725524	1.0624046463599295	0.9444947341522232
CCND1	CCND1-2		Cell Cycle	True	True	1.0127465343138573	1.2775408036359273	0.9314791870562997
CCNE1	CCNE1-1		Cell Cycle	True	True	1.0335097376297155	0.9566063643073516	0.9556741379371934
CCNE1	CCNE1-2		Cell Cycle	True	True	0.9906267937947442	1.0582850326913367	1.0420976764125474
CDK2	CDK2-1		Cell Cycle	True	True	0.9901718268919635	1.0327605015277588	1.0327529444495966
CDK2	CDK2-2		Cell Cycle	True	True	1.0059531706285498	1.116801145429482	1.2456754947427113
CDK4	CDK4-1	BRDN0001053869	Cell Cycle	True	True	0.9320781028814946	0.9610425130565846	0.9926821790169895
CDK4	CDK4-2	BRDN0001053895	Cell Cycle	True	True	0.9858321263388719	0.9116925851913853	0.9779864146692244
CDK4	CDK4-3		Cell Cycle	True	True	0.9044858887900935	1.1856818590737679	0.9682103121712853
CDK4-CYP27B1-2F	CDK4-CYP27B1-2F		Intergenic cutting control	True	False
CHEK2	CHEK2-1	BRDN0000586287	DNA Damage	True	True	0.9639593639871371	1.01521531761998	1.0600669851659723
CHEK2	CHEK2-2	BRDN0000585854	DNA Damage	True	True	0.9815747711690486	1.103934032781468	1.041958692747594
COX5B	COX5B-1		Metabolism	True	True	0.9149231246062233	1.0502115883031358	1.0304085217760819
COX5B	COX5B-2		Metabolism	True	True	0.9932845887274091	1.216802273900327	1.4068999877210677
CSNK1A1	CSNK1A1-1	BRDN0001065659	WNT	True	True	0.7428825418128351	1.20594562032233	0.9296716746181799
CSNK1A1	CSNK1A1-2	BRDN0000585480	WNT	True	True	0.7878188210046022	1.100559324666618	1.1081190624543265
CTNNB1	CTNNB1-1	BRDN0001065286	WNT	True	True	1.050056438488972	1.2742672870525644	1.1509396773010634
CTNNB1	CTNNB1-2	BRDN0000579714	WNT	True	True	1.0099479884806701	0.9512202776428245	1.0309299616845382
Chr2	Chr2-1		Negative Ctrl	True	True	0.9839749459125882	1.0131157658713268	1.010877301728512
Chr2	Chr2-2		Negative Ctrl	True	True	0.9921860373481166	1.0229764465325533	1.0534794111094494
Chr2	Chr2-3		Negative Ctrl	True	True	0.8818886120923723	1.022480268779038	1.0363436675856577
Chr2	Chr2-4		Negative Ctrl	True	True	1.0039074761895608	0.9677632155310705	0.9873641337024751
Chr2	Chr2-5		Negative Ctrl	True	True	0.9943036486953698	0.9502277586141057	0.9766849864958722
Chr2	Chr2-6		Negative Ctrl	True	True	0.9148934929889873	1.0632836890594222	1.0566051707283457
DOT1L	DOT1L-1	BRDN0001057300	Chromatin Modifiers	True	True	0.9858406630231757	0.9697779021760912	0.9942276599718778
DOT1L	DOT1L-2	BRDN0001057286	Chromatin Modifiers	True	True	1.0519568262862964	0.9730801108563288	1.2125956634640123
EGFR	EGFR-1	BRDN0001054960	RTK	True	True	1.0169097901519413	1.001021243029586	1.0296915594862392
EGFR	EGFR-2	BRDN0001054761	RTK	True	True	0.9765501113926038	0.995823723932594	1.0754004758178197
EGLN1	EGLN1-8		Hypoxia	True	True	0.7544812222266497	1.1080281589870382	1.1390081386314228
EGLN1	EGLN1-9		Hypoxia	True	True	0.925462421364569	1.2960036482763755	1.1069860156610511
EMPTY	EMPTY		Negative Ctrl	True	True	0.06369775668827121	0.0	0.0
ERBB2	ERBB2-1		RTK	True	True	0.9686285107432061	1.0890959447567137	0.9926184290041739
ERBB2	ERBB2-2		RTK	True	True	1.0043452730797322	1.1590329966274973	1.1676064158971136
ERBB3	ERBB3-1	BRDN0001054818	RTK	True	True	1.0322707091430512	1.2077296776740094	0.8432874072552443
ERBB3	ERBB3-2	BRDN0001054867	RTK	True	True	1.0178287940676842	1.1107174967826354	0.9633259738557853
EZH2	EZH2-1	BRDN0000733051	Chromatin Modifiers	True	True	1.0953323078376207	0.981316503510766	0.9544107254496055
EZH2	EZH2-2	BRDN0000733144	Chromatin Modifiers	True	True	0.9728289966734422	0.9934226580171103	1.019291858008823
Empty	EMPTY			True	False	0.06369775668827121	0.0	0.0
GLS	GLS-1		Metabolism	True	True	0.7951704917894131	1.0307712911983675	0.9220877776539828
GLS	GLS-2		Metabolism	True	True	1.1344431130891248	1.0554497331573467	0.9546351009473695
GPX4	GPX4-1		ROS	True	True	1.0513711665985412	1.1300025541209417	0.8581254527728315
GPX4	GPX4-2		ROS	True	True	1.0937148220802433	1.0440923106072708	1.0717283866309848
HIF1a	HIF1a-1		Hypoxia	True	True	0.8567136283391785	0.9474437343503272	0.990359541433329
HIF1a	HIF1a-2		Hypoxia	True	True	1.084776878148836	1.1169212628893201	1.065248120413734
ITGAV	ITGAV-1	BRDN0001052092	Cytoskeletal Re-org/Integrin	True	True	1.0738632876544183	0.5963740931776085	0.9637168939885978
ITGAV	ITGAV-2	BRDN0001052667	Cytoskeletal Re-org/Integrin	True	True	0.8623706177682293	1.2170428387923788	1.110252106914863
JAK3	JAK3-1	BRDN0001065886	JAK/STAT	True	True	0.9644375121899522	1.1977233649872228	1.2146236074531105
JAK3	JAK3-2	BRDN0001065702	JAK/STAT	True	True	0.8307947217883027	0.8943750151891388	1.1457387900290619
KIF11	KIF11-1	BRDN0000734411	Spindle Dynamics	True	True	0.703673584398504	1.180277892291259	1.0007396407459237
KIF11	KIF11-2	BRDN0000734657	Spindle Dynamics	True	True	0.7464680744092509	1.093079743755798	1.1030717254496785
KRAS	KRAS-1		MAPK	True	True	0.75905705120286	1.1942921206299117	1.446502865941984
KRAS	KRAS-2A		RAS	True	True	0.9138972180576379	1.147844270787839	1.0625174234267498
KRAS	KRAS-2B		RAS	True	True	0.5356124725090368	0.8209860593525438	0.9880031941592518
LacZ	LacZ-2	BRDN0000585793	Negative Ctrl	True	True	0.9283413648305123	1.080583410895878	1.0754263405303215
LacZ	LacZ-3	BRDN0000585800	Negative Ctrl	True	True	0.9203452073716831	1.0012962397516338	0.915942843473956
Luc	Luc-1	BRDN0000585635	Negative Ctrl	True	True	0.9805067221390893	1.0215414877751923	1.0328478718242304
Luc	Luc-2	BRDN0000585515	Negative Ctrl	True	True	0.9166710174148124	0.939022500149512	0.9654675452436859
MAP4K1-ACTN4	MAP4K1-ACTN4		Intergenic cutting control	True	False
MAPK1	MAPK1-1		MAPK	True	True	0.9124917089212975	1.0268340172238337	1.271837175890889
MAPK1	MAPK1-2		MAPK	True	True	0.9542007266368928	1.1173913840622718	0.853502316756227
MCL1	MCL1-2		Apoptosis	True	True	1.0219553762010107	0.9797634424093784	1.2347081641485542
MCL1	MCL1-5		Apoptosis	True	True	0.8377543372391199	1.202619863795031	1.4526961091568296
MTOR	MTOR-1	BRDN0000734637	PIK3CA	True	True	1.0369967897192662	1.1342369230805969	1.2480318303421052
MTOR	MTOR-2	BRDN0000734053	PIK3CA	True	True	0.956003188779039	1.0770547094192136	0.9098262487959808
MYC	MYC-1		Known cancer gene	True	True	0.8315889065310184	1.0870692129284119	0.8822689339487831
MYC	MYC-2		Known cancer gene	True	True	0.8283411392943387	1.0836398457991776	0.8910577655938593
ORC4	ORC4-1		DNA Replication	True	True	1.012922061014398	1.0494256987274202	0.9708755844586056
ORC4	ORC4-2		DNA Replication	True	True	1.0208408328575298	1.1047256275383575	1.0728020855754765
PIK3CA	PIK3CA-1	BRDN0001054759	PIK3CA	True	True	0.970620751957326	0.9961254479179475	0.9086402422552559
PIK3CA	PIK3CA-2	BRDN0001054804	PIK3CA	True	True	0.9202388527037682	1.0282702038865137	0.9762535210678532
POLR2D	POLR2D-1		RNA Polymerase II	True	True	0.7879989610095316	1.0640183492867932	0.8835262573882361
POLR2D	POLR2D-2		RNA Polymerase II	True	True	0.9059144322739714	0.9886629156527467	0.8623947112099115
PPIB	PPIB-1		Cyclosporin Binding Protein	True	True	0.9972598438964625	1.0431686498054404	1.0923248241199117
PPIB	PPIB-2		Cyclosporin Binding Protein	True	True	0.9583288053192529	1.0698103778481411	1.0006794085014343
PRDX1	PRDX1-1		ROS	True	True	0.9764856741481263	1.0977597711546858	1.0332701772579274
PRDX1	PRDX1-2		ROS	True	True	1.168912672450576	1.0260999109811002	0.9271475488546161
PSMA1	PSMA1-1		Proteasome	True	True	0.7495553571709851	1.0421694681750457	0.8475531297606202
PSMA1	PSMA1-2		Proteasome	True	True	0.8808301799271359	1.037907656837766	1.0712720936254367
PTK2	PTK2-1	BRDN0000990543	Cytoskeletal Re-org/Integrin	True	True	1.0254510572468996	1.0339532507768987	1.0580653003331235
PTK2	PTK2-2	BRDN0000990405	Cytoskeletal Re-org/Integrin	True	True	1.1068266292878066	1.1214841226581678	0.9649424088510373
RAC1	RAC1-1	BRDN0001062183	Cytoskeletal Re-org/Integrin	True	True	1.060863201794075	0.9096104311272952	0.9043971925359029
RAC1	RAC1-2	BRDN0001062199	Cytoskeletal Re-org/Integrin	True	True	1.0503827163219432	0.9845229185442466	0.9472271092552162
RAF1	RAF1-1		MAPK	True	True	1.0548198995388842	0.9525404670228032	1.1516952984053592
RAF1	RAF1-2		MAPK	True	True	0.9400544358812367	1.019955813620879	0.8947935583369627
RHOA	RHOA-1	BRDN0000990371	Cytoskeletal Re-org/Integrin	True	True	0.9680791123226709	1.023110154175273	1.092659011267632
RHOA	RHOA-2	BRDN0000990437	Cytoskeletal Re-org/Integrin	True	True	0.9466892218111593	1.1253605486151828	1.2000034859493143
SDHB	SDHB-1	BRDN0000986589	Metabolism	True	True	0.8572189655397702	0.9535782597583866	1.0296974696596466
SDHB	SDHB-2	BRDN0000986593	Metabolism	True	True	0.6149351099411355	1.0073187376042096	0.718258996443422
SLC2A1	SLC2A1-1		Metabolism	True	True	0.82360895629299	1.111060689596675	0.8642611443504424
SLC2A2	SLC2A2-2			True	True	0.6419902269317764	0.978957490148481	1.1108147675503408
SMARCB1	SMARCB1-1	BRDN0001062203	Chromatin Modifiers	True	True	0.7364595081235767	0.884407629078921	1.0535685587414272
SMARCB1	SMARCB1-2	BRDN0001062218	Chromatin Modifiers	True	True	0.8946321912090214	1.0105706122052145	1.0162477043158862
STAT3	STAT3-1	BRDN0001063739	JAK/STAT	True	True	0.9884125121739185	0.982055999469629	1.201940996689657
STAT3	STAT3-2	BRDN0000579974	JAK/STAT	True	True	0.9766904124655162	1.011184284091018	0.7461304021441069
SUZ12	SUZ12-1	BRDN0001057351	Chromatin Modifiers	True	True	0.9900946728767945	1.0813728839447205	0.871970366844767
SUZ12	SUZ12-2	BRDN0001057661	Chromatin Modifiers	True	True	1.040589536646319	1.09032427331957	1.0785759394966223
TXN	TXN-1		ROS	True	True	1.0329706907080416	0.9656628930414779	1.0775255368053616
TXN	TXN-2		ROS	True	True	0.9572233984751037	1.0570896598341237	0.9544597046033068
Tsai-HEK293-4	Tsai-HEK293-4		Off-target cutting control	True	False
Tsai-VEGFA-1	Tsai-VEGFA-1		Off-target cutting control	True	False
Tsai-VEGFA-2	Tsai-VEGFA-2		Off-target cutting control	True	False
Wang-K562-22-Nongenic-1	Wang-K562-22-Nongenic-1		Intergenic cutting control	True	False
Wang-K562-22-Nongenic-2	Wang-K562-22-Nongenic-2		Intergenic cutting control	True	False
XBP	XBP-1			True	True	0.9249091867530079	0.9554475160475968	0.9449759593724842
XBP	XBP-2			True	True	0.9101995867853445	0.921469190364498	0.9462083318008508
YAP1	YAP1-1		Hippo	True	True	0.9472095964304088	1.1859888211067604	0.9596190836815144
YAP1	YAP1-2		Hippo	True	True	0.9855359916726281	1.1034781916431262	0.9360769590615217
