## Supplementary Table S2 - Cell Health Assay Reagents for "Predicting cell health phenotypes using image-based morphology profiling"

### Sheet: Sheet1
Measurement	Reagent	Reagent-Type	Channel	Emission	Panel	Microscope
nuclear DNA	Hoechst	Dye (33342)	Blue	405/435-480	Cell Cycle	Opera Phenix (PerkinElmer)
phosphohistone H3 (pH3)	Anti-PH3::Anti-Alexa 488	Antibody	Green	488/500-550	Cell Cycle	Opera Phenix (PerkinElmer)
phosphorylated gamma histone 2A (gH2AX)	Anti-gH2AX::Anti-Alexa 568	Antibody	Orange	561/570-630	Cell Cycle	Opera Phenix (PerkinElmer)
5-ethynyl-2′-deoxyuridine (EdU)	Alexa 647	Click-iT Chemistry	Far Red	640/650-760	Cell Cycle	Opera Phenix (PerkinElmer)
caspase 3/7 (Apoptosis)	CellEvent	Dye	Green	488/500-550	Viability	Opera Phenix (PerkinElmer)
reactive oxygen species (ROS)	CellROX	Dye	Orange	561/570-630	Viability	Opera Phenix (PerkinElmer)
dead cells	DRAQ7	Dye	Far Red	640/650-760	Viability	Opera Phenix (PerkinElmer)
nucleus morphology	Digital Phase Contrast	(None)			Viability	Opera Phenix (PerkinElmer)
