## Supplementary Table S3 - Annotated Cell Health Measurements for "Predicting cell health phenotypes using image-based morphology profiling"

### Sheet: Sheet1
original_name	updated_name	feature_type	measurement	gate_required	assay	hoechst	edu	ph3	gh2ax	caspase	draq7	cell_rox	dpc	description
Row	well_row	metadata	metadata
Column	well_col	metadata	metadata
Plate Name	plate_name	metadata	metadata
sgRNA	guide	metadata	metadata
Inf %	cc_infection_percentage	metadata	metadata		qc									Infection Efficiency in Cell Cycle Assay
% Inf	vb_infection_percentage	metadata	metadata		qc									Infection Efficiency in Cell Cycle Assay
% Live (DRAQ7-; CASP-)	vb_percent_live	viability	death	1	draq_caspase	0	0	0	0	1	1	0	0	Fraction of live cells (subtract DRAQ7 and Caspase dyes)
% All Dead (DRAQ7+)	vb_percent_dead	viability	death	1	draq	0	0	0	0	0	1	0	0	Fraction of DRAQ7 positive cells
% All Apoptosis (CASP+)	vb_percent_all_apoptosis	viability	apoptosis	0	draq_caspase	0	0	0	0	1	1	0	0	% Early Apop + % Late Apop + % Dead Only
% Early Apoptosis (CASP+; DRAQ7-)	vb_percent_early_apoptosis	viability	apoptosis	1	draq_caspase	0	0	0	0	1	1	0	0	Fraction of caspase positive in live cells (no DRAQ7)
% Late Apoptosis (CASP+; DRAQ7+)	vb_percent_late_apoptosis	viability	apoptosis	1	draq_caspase	0	0	0	0	1	1	0	0	Fraction of caspase positive in dead cells
% Dead Only (CASP-; DRAQ7+)	vb_percent_dead_only	viability	apoptosis	1	draq_caspase	0	0	0	0	1	1	0	0	Fraction of caspase negative in dead cells
# Live Cells	vb_num_live_cells	viability	death	1	draq	0	0	0	0	0	1	0	0	Number of live cells
ROS	vb_ros_mean	viability	ros	0	cell_rox	0	0	0	0	0	0	1	0	Mean intensity of ROS marker per cell
ROS-back	vb_ros_back_mean	viability	ros	0	cell_rox	0	0	0	0	0	0	1	0	CellROX background
Live Cell Area	vb_live_cell_area	viability	shape	0	dpc	0	0	0	0	0	0	0	0	Cell Size
Live Cell Roundness	vb_live_cell_roundness	viability	shape	0	dpc	0	0	0	0	0	0	0	0	Cell Roundness
Live Width / Length	vb_live_cell_width_length	viability	shape	0	dpc	0	0	0	0	0	0	0	0	Width/Length
% Caspase / % Dead Only	vb_percent_caspase_dead_only	viability	apoptosis	0	draq_caspase	0	0	0	0	1	1	0	0	This is only calculated for strong hits
CC - # cells	cc_cc_n_objects	cell_cycle	cell_viability	1	hoechst	1	0	0	0	0	0	0	0	Number of cells selected for cell cycle
CC - # of gH2AX Spots	cc_cc_n_spots_h2ax_mean	cell_cycle	dna_damage	1	hoechst_gh2ax	1	0	0	1	0	0	0	0	Within cells selected for cell cycle: average number of gH2AX spots
CC - # of gH2AX Spots per Area of Nucleus	cc_cc_n_spots_h2ax_per_nucleus_area_mean	cell_cycle	dna_damage	1	hoechst_gh2ax	1	0	0	1	0	0	0	0	Within cells selected for cell cycle: average number of gH2AX spots per area of nucleus
CC - % High gH2AX spots	cc_cc_high_h2ax	cell_cycle	dna_damage	1	hoechst_gh2ax	1	0	0	1	0	0	0	0	Within cells selected for cell cycle: fraction of cells containing more than 3 gH2AX spots
CC - % S	cc_cc_s	cell_cycle	s_phase	1	edu	0	1	0	0	0	0	0	0	Fraction of EdU positive cells (S-phase of cell cycle)
CC - % G1	cc_cc_g1	cell_cycle	g1_phase	1	hoechst_edu_ph3	1	1	1	0	0	0	0	0	Fraction of G1 cells
CC - % G2	cc_cc_g2	cell_cycle	g2_phase	1	hoechst_edu_ph3	1	1	1	0	0	0	0	0	Fraction of G2 cells (Hoechst - EdU)
CC - % early M	cc_cc_early_mitosis	cell_cycle	early_mitosis	1	hoechst_edu_ph3	1	1	1	0	0	0	0	0	Fraction of G2/M cells (Hoechst + EdU)
CC - % M	cc_cc_mitosis	cell_cycle	mitosis	1	hoechst_edu_ph3	1	1	1	0	0	0	0	0	Fraction of cells in mitosis (pH3 positive, Hoechst condensed)
CC - % Late M	cc_cc_late_mitosis	cell_cycle	late_mitosis	1	hoechst_edu_ph3	1	1	1	0	0	0	0	0	Fraction of cells in late mitosis (pH3 negative, Hoechst condensed)
ALL - # cells	cc_all_n_objects	cell_cycle	cell_viability	0	hoechst	1	0	0	0	0	0	0	0	Total number of cells
ALL - Nucleus Area	cc_all_nucleus_area_mean	cell_cycle	shape	0	hoechst	1	0	0	0	0	0	0	0	Average nucleus area
ALL - Nucleus Roundness	cc_all_nucleus_roundness_mean	cell_cycle	shape	0	hoechst	1	0	0	0	0	0	0	0	Average nucleus roundness
ALL - # of gH2AX Spots	cc_all_n_spots_h2ax_mean	cell_cycle	dna_damage	0	hoechst_gh2ax	1	0	0	1	0	0	0	0	Within all cells: average number of gH2AX spots per nucleus
ALL - # of gH2AX Spots per Area of Nucleus	cc_all_n_spots_h2ax_per_nucleus_area_mean	cell_cycle	dna_damage	0	hoechst_gh2ax	1	0	0	1	0	0	0	0	Within all cells: average number of gH2AX spots per area of nucleus
ALL - % High gH2AX Spots	cc_all_high_h2ax	cell_cycle	dna_damage	0	hoechst_gh2ax	1	0	0	1	0	0	0	0	Within all cells: fraction of cells containing more than 3 gH2AX spots
ALL - Polyploid	cc_all_large_round_polyploid_mean	cell_cycle	shape	1	hoechst	1	0	0	0	0	0	0	0	Large and round cells (Polyploid)
ALL - Polynuclear	cc_all_large_notround_polynuclear_mean	cell_cycle	shape	1	hoechst	1	0	0	0	0	0	0	0	Fraction of cells with large non-round nuclei (Polynuclear)
Polyploid - # cells	cc_polyploid_n_objects	cell_cycle	shape	1	hoechst	1	0	0	0	0	0	0	0	Number of late polyploid cells
Polyploid - # of gH2AX Spots	cc_polyploid_n_spots_h2ax_mean	cell_cycle	dna_damage	1	hoechst_gh2ax	1	0	0	1	0	0	0	0	In polyploid cells: average number of gH2Ax spots
Polyploid - # of gH2AX Spots per Area of Nucleus	cc_polyploid_n_spots_h2ax_per_nucleus_area_mean	cell_cycle	dna_damage	1	hoechst_gh2ax	1	0	0	1	0	0	0	0	In polyploid cells: average number of gH2Ax spots per nucleus area
Polyploid - % High gH2AX Spots	cc_polyploid_high_h2ax	cell_cycle	dna_damage	1	hoechst_gh2ax	1	0	0	1	0	0	0	0	In polyploid cells: fraction of >3 gH2Ax spots
Polynuclear - # cells	cc_polynuclear_n_objects	cell_cycle	shape	1	hoechst	1	0	0	0	0	0	0	0	Number of late polynuclear cells
Polynuclear - # of gH2AX Spots	cc_polynuclear_n_spots_h2ax_mean	cell_cycle	dna_damage	1	hoechst_gh2ax	1	0	0	1	0	0	0	0	In polynuclear cells: average number of gH2Ax spots
Polynuclear - # of gH2AX Spots per Area of Nucleus	cc_polynuclear_n_spots_h2ax_per_nucleus_area_mean	cell_cycle	dna_damage	1	hoechst_gh2ax	1	0	0	1	0	0	0	0	In polynuclear cells: average number of gH2Ax spots per nucleus area
Polynuclear - % High gH2AX Spots	cc_polynuclear_high_h2ax	cell_cycle	dna_damage	1	hoechst_gh2ax	1	0	0	1	0	0	0	0	In polynuclear cells: fraction of >3 gH2Ax spots
S - # cells	cc_s_n_objects	cell_cycle	s_phase	0	edu		1	0	0	0	0	0	0	Number of S-phase cells
S - Intensity Nucleus EdU Mean	cc_s_intensity_nucleus_area_mean	cell_cycle	s_phase	1	hoechst_edu	1	1	0	0	0	0	0	0	In S phase cells: how much EdU was incorporated (average intensity per cell)
S - Intensity Nucleus EdU Sum	cc_s_intensity_nucleus_area_sum	cell_cycle	s_phase	1	hoechst_edu	1	1	0	0	0	0	0	0	In S phase cells: how much EdU was incorporated (average total signal per cell)
S - # of gH2AX Spots	cc_s_n_spots_h2ax_mean	cell_cycle	dna_damage	1	hoechst_edu_gh2ax	1	1	0	1	0	0	0	0	In S phase cells: average number of gH2Ax spots
S - # of gH2AX Spots per Area of Nucleus	cc_s_n_spots_h2ax_per_nucleus_area_mean	cell_cycle	dna_damage	1	hoechst_edu_gh2ax	1	1	0	1	0	0	0	0	In S phase cells: average number of gH2Ax spots per nucleus area
S - % High gH2AX Spots	cc_s_high_h2ax	cell_cycle	dna_damage	1	hoechst_edu_gh2ax	1	1	0	1	0	0	0	0	In S phase cells: fraction of >3 gH2Ax spots
G1 - # cells	cc_g1_n_objects	cell_cycle	g1_phase	1	hoechst_edu_ph3	1	1	1	0	0	0	0	0	Number of G1 cells
G1 - # of gH2AX Spots	cc_g1_n_spots_h2ax_mean	cell_cycle	dna_damage	1	hoechst_edu_ph3_gh2ax	1	1	1	1	0	0	0	0	In G1 cells: average number of gH2Ax spots
G1 - # of gH2AX Spots per Area of Nucleus	cc_g1_n_spots_h2ax_per_nucleus_area_mean	cell_cycle	dna_damage	1	hoechst_edu_ph3_gh2ax	1	1	1	1	0	0	0	0	In G1 cells: average number of gH2Ax spots per nucleus area
G1 - % High gH2AX Spots	cc_g1_high_h2ax	cell_cycle	dna_damage	1	hoechst_edu_ph3_gh2ax	1	1	1	1	0	0	0	0	In G1 cells: fraction of >3 gH2Ax spots
G2 - # cells	cc_g2_n_objects	cell_cycle	g2_phase	1	hoechst_edu_ph3	1	1	1	0	0	0	0	0	Number of G2 cells
G2 - # of gH2AX Spots	cc_g2_n_spots_h2ax_mean	cell_cycle	dna_damage	1	hoechst_edu_ph3_gh2ax	1	1	1	1	0	0	0	0	In G2 cells: average number of gH2Ax spots
G2 - # of gH2AX Spots per Area of Nucleus	cc_g2_n_spots_h2ax_per_nucleus_area_mean	cell_cycle	dna_damage	1	hoechst_edu_ph3_gh2ax	1	1	1	1	0	0	0	0	In G2 cells: average number of gH2Ax spots per nucleus area
G2 - % High gH2AX Spots	cc_g2_high_h2ax	cell_cycle	dna_damage	1	hoechst_edu_ph3_gh2ax	1	1	1	1	0	0	0	0	In G2 cells: fraction of >3 gH2Ax spots
early M - # cells	cc_early_mitosis_n_objects	cell_cycle	early_mitosis	1	hoechst_edu_ph3	1	1	1	0	0	0	0	0	Number of early M cells
early M - # of gH2AX Spots	cc_early_mitosis_n_spots_h2ax_mean	cell_cycle	dna_damage	1	hoechst_edu_ph3_gh2ax	1	1	1	1	0	0	0	0	In early M cells: average number of gH2Ax spots
early M - # of gH2AX Spots per Area of Nucleus	cc_early_mitosis_n_spots_h2ax_per_nucleus_area_mean	cell_cycle	dna_damage	1	hoechst_edu_ph3_gh2ax	1	1	1	1	0	0	0	0	In early M cells: average number of gH2Ax spots per nucleus area
early M - % High gH2AX Spots	cc_early_mitosis_high_h2ax	cell_cycle	dna_damage	1	hoechst_edu_ph3_gh2ax	1	1	1	1	0	0	0	0	In early M cells: fraction of >3 gH2Ax spots
M - # cells	cc_mitosis_n_objects	cell_cycle	mitosis	1	hoechst_edu_ph3	1	1	1	0	0	0	0	0	Number of M cells
M - # of gH2AX Spots	cc_mitosis_n_spots_h2ax_mean	cell_cycle	dna_damage	1	hoechst_edu_ph3_gh2ax	1	1	1	1	0	0	0	0	In M cells: average number of gH2Ax spots
M - # of gH2AX Spots per Area of Nucleus	cc_mitosis_n_spots_h2ax_per_nucleus_area_mean	cell_cycle	dna_damage	1	hoechst_edu_ph3_gh2ax	1	1	1	1	0	0	0	0	In M cells: average number of gH2Ax spots per nucleus area
M - % High gH2AX Spots	cc_mitosis_high_h2ax	cell_cycle	dna_damage	1	hoechst_edu_ph3_gh2ax	1	1	1	1	0	0	0	0	In M cells: fraction of >3 gH2Ax spots
Late M - # cells	cc_late_mitosis_n_objects	cell_cycle	late_mitosis	1	hoechst_edu_ph3_gh2ax	1	1	1	1	0	0	0	0	Number of late M cells
Late M - # of gH2AX Spots	cc_late_mitosis_n_spots_h2ax_mean	cell_cycle	dna_damage	1	hoechst_edu_ph3_gh2ax	1	1	1	1	0	0	0	0	In late M cells: average number of gH2Ax spots
Late M - # of gH2AX Spots per Area of Nucleus	cc_late_mitosis_n_spots_h2ax_per_nucleus_area_mean	cell_cycle	dna_damage	1	hoechst_edu_ph3_gh2ax	1	1	1	1	0	0	0	0	In late M cells: average number of gH2Ax spots per nucleus area
Late M - % High gH2AX Spots	cc_late_mitosis_high_h2ax	cell_cycle	dna_damage	1	hoechst_edu_ph3_gh2ax	1	1	1	1	0	0	0	0	In late M cells: fraction of >3 gH2Ax spots
Cell Count - G1/S	cc_g1_s_count	cell_cycle	cell_cycle_count	1	hoechst_edu_ph3	1	1	1	0	0	0	0	0	G1/S
Cell Count - G2/G1	cc_g2_g1_count	cell_cycle	cell_cycle_count	1	hoechst_edu_ph3	1	1	1	0	0	0	0	0	G2/G1
Cell Count - G1+G2	cc_g1_plus_g2_count	cell_cycle	cell_cycle_count	1	hoechst_edu_ph3	1	1	1	0	0	0	0	0	G1+G2
Cell Count - G2 + M	cc_g2_plus_all_m_count	cell_cycle	cell_cycle_count	1	hoechst_edu_ph3	1	1	1	0	0	0	0	0	G2+M
